# MRCKα represses GEF-H1 mediated RhoA activation to promote ovarian cancer spheroid growth and invasion

**DOI:** 10.64898/2026.02.06.704384

**Authors:** Aasiya Remtulla, Alison M. Kurimchak, Alicia Canuel, Ishadi K. M. Kodikara, Jason S. Wasserman, Alexandre M. S. Chuyen, Danielle Olding, Rajesh Gupta, Nikolina Radulovich, James S. Duncan, Michael F. Olson

## Abstract

High-grade serous ovarian carcinoma (HGSOC) is characterized by high mortality rates and the frequent development of chemotherapy resistance. A hallmark of HGSOC progression is the formation of multicellular spheroids in malignant ascites that facilitate peritoneal dissemination and metastasis. While the CDC42-regulated kinases MRCKα and MRCKβ (MRCK) were previously found to be highly expressed in ovarian tumors and to be essential for cell migration and spheroid growth, the underlying molecular mechanisms were poorly defined. Mass spectrometry identified the RhoA-selective guanine nucleotide exchange factor GEF-H1 as a primary interacting partner of MRCKα. Functional assays revealed that MRCK inhibition or knockdown led to significantly increased levels of active GEF-H1 and subsequent RhoA activation. MRCKα was found to phosphorylate GEF-H1 on Ser174, and pharmacological inhibition of MRCK reduced this phosphorylation and decreased the association of GEF-H1 with α-Tubulin. Live-cell imaging and 3D assays demonstrated that MRCK inhibition disrupted cell-cell contacts and impaired the compaction of multicellular structures, ultimately reducing the viability of patient-derived organoids. These findings delineate a novel signaling crosstalk mechanism in which MRCKα represses GEF-H1-mediated RhoA activation to facilitate the formation of cell-cell contacts that contribute to the survival and growth of HGSOC cells in 3D multicellular structures. This study highlights MRCK as a potential therapeutic target to inhibit the growth and spread of HGSOC.
