## Supplemental Methods for "MRCKα represses GEF-H1 mediated RhoA activation to promote ovarian cancer spheroid growth and invasion"

### Sheet: Antibodies
Primary Antibody	Manufacturer	Catalogue Number	Dilution		Phosphorylation-specific Primary Antibody	Epitope	Manufacturer	Catalogue Number	Dilution		Secondary Antibody	Supplier	Catalogue Number	Dilution		Immunoprecipitation Antibody	Manufacturer	Catalogue Number
α-tubulin rabbit mAb	Cell Signalling Technology	2125S	1:1000		GEF-H1 rabbit pAb	Ser174 - sequence: Cys-SQ(pS)TDSLNMRNR	BioMatik	n/a	1:500		IRDye® 680LT goat anti-Mouse	LiCor	926-68020	1:20000		α-tubulin rabbit pAb	Proteintech	11224-1-AP
α-tubulin mouse mAb	Santa Cruz Biotechnology	sc-5286	1:500		Phospho-ERM Rabbit mAb	Ezrin: Thr567, Radixin: Thr564, Moesin: Thr558	Cell Signalling Technology	48G2	1:500		IRDye® 800CW goat anti-Rabbit	LiCor	926-32211	1:20000		α-tubulin mouse mAb	Santa Cruz Biotechnology	sc-5286
CYR61 rabbit pAb	Sigma Aldrich	ABC102	1:500		LATS1 rabbit pAb	Ser909	Cell Signalling Technology	9157	1/500		IRDye® 680RD Goat anti-Rabbit	LiCor	926-68071	1:20000		GEF-H1 rabbit pAb	Abcam	ab155785
Ezrin mouse mAb	Invitrogen	35-7300	1/500		YAP rabbit mAb	Ser127	Cell Signalling Technology	13008S	1:500		IRDye 800CW Goat anti-Mouse	LiCor	926-32210	1:20000		MRCKα rabbit mAb	Cell Signalling Technology	81681S
FLAG rabbit pAb	Sigma Aldrich	7425-.2MG	1:2000		MLC2 rabbit pAb	Thr18/Ser19	Cell Signalling Technology	3674	1:500		Anti-rabbit IgG, HRP-linked Antibody	Cell Signaling Technology	7074	1:5000-1:10,000		MRCK𝛽 mouse mAb	Santa Cruz Biotechnology	sc-374597
FLAG mouse mAb	DSHB	12c6c	1:200		MYPT rabbit pAb	Thr696	Cell Signalling Technology	5163	1:1000		Anti-mouse IgG, HRP-linked Antibody	Cell Signaling Technology	7076	1:5000-1:10,001		Non-specific Normal Rabbit pAb IgG control	Cell Signalling Technology	2729S
GAPDH rabbit mAb	Cell Signalling Technology	2118S	1:2000													Non-specific Normal Mouse pAb IgG control	Cell Signalling Technology	68860L
GAPDH mouse mAb	DSHB	hGAPDH-2G7	1:200													Pierce™ Anti-DYKDDDDK Magnetic Agarose	ThermoFisher Scientific	A36797
GEF-H1 rabbit mAb	Cell Signalling Technology	4076S	1:2000
GEF-H1 mouse mAb	ThermoFisher Scientific	MA5-27803	1:2000
GFP rabbit pAb	Sigma Aldrich	G1544	1:2000
GFP mouse mAb	DSHB	N86/8	1:200
GST rabbit mAb	Cell Signalling Technology	2625S	1:2000
GST mouse mAb	DSHB	P1A12	1:2000
RhoA rabbit mAb	Cell Signalling Technology	2117S	1:2000
RhoA mouse mAb	Santa Cruz Biotechnology	sc-418	1:500
MRCKα rabbit mAb	Cell Signalling Technology	81681S	1:1000
MRCK𝛽 mouse mAb	Santa Cruz Biotechnology	sc-374597	1:1000
MRCKα/𝛽/𝛾/DMPK mouse mAb	DSHB	MANDM1 6G8	1/30
YAP mouse mAb	Cell Signalling Technology	12395S	1:500
MLC2 rabbit mAb	Cell Signalling Technology	8574	1:500
MYPT rabbit mAb	Cell Signalling Technology	8505	1:1000
GAPDH rabbit mAb	Cell Signalling Technology	2118	1:20,000

### Sheet: Plasmid Constructs
Plasmid Name	Expression	Supplier	Catalogue Number
pcDNA 3.1-hygro-LifeAct-TagRFPt	LifeAct-TagRFPt
psPAX2	2nd generation lentiviral packaging plasmid	Addgene	12260
pCMV-VSV-G	Lentiviral envelope protein	Addgene	8454
lentiCRISPR v2-Blast lentiviral vector		Addgene	83480
pGEX 6P1 PTD FLAG C3	FLAG tagged C3 RhoA Inhibitor
pGEX KG	Glutathione-S-Transferase	Garcia-Mata et al.
GST-G17A RhoA	GST-tagged RhoA (G17A Mutant)	Addgene	69357
GST-Rhotekin RBD	GST-tagged Rho-binding-domain of Rhotekin	Addgene	15247
GST-ARHGEF2	GST-Tagged GEF-H1	GeneCopoeia	EX-Z7233-B03-9181
CMV-FLAG-CDC42BPA	FLAG-Tagged MRCKα	GeneCopoeia	EX-T8388-M11
tetO-FUW-eGFP-RHOA-Q63L	GFP-Tagged RhoA	Addgene	73081
mCherry-CAAX PuroR	Fluorescent Reporter mCherry	Addgene	166228
Tet-pLKO-puro		Addgene	21915
CMV-FLAG-GFP	FLAG-Tagged GFP	GeneCopoeia	EX-EGFP-M11
CMV-3xFLAG-GEF-H1	3xFLAG-Tagged GEFH1

### Sheet: siRNA_shRNA_sgRNA
Name	Target	Sequence	Supplier	Catalogue Number
siGEF-H1 1	GEF-H1		Dharmacon	D-009883-01-002 ARHGEF2
siGEF-H1 2	GEF-H1		Dharmacon	D-009883-02-0010 ARHGEF2
siGEF-H1 5	GEF-H1		Dharmacon	D-009883-05-0010 ARHGEF2
sgRNA CDC42BPA	MRCKα	TGTCTGGAGAAGTGCGTTTG			*lentiCRISPR v2-Blast lentiviral vector
sgRNA CDC42BPB	MRCK𝛽	CGTGGCCGAGTTCCTCGAGT			*lentiCRISPR v2-Blast lentiviral vector
shRNA CDC42BPA	MRCKα		Dharmacon	V2THS-71309	pTRIPZ Dox Inducible shRNA
shRNA CDC42BPB	MRCK𝛽		Dharmacon	V3THS-327351	pTRIPZ Dox Inducible shRNA
shRNA Non targeting	Control		Dharmacon	RHS4743	pTRIPZ Dox Inducible shRNA

### Sheet: Buffers 
Buffer Name	Recipe
TBS	50mM Tris-HCL pH 7.5, 150mM NaCl
TBS Lysis Buffer	50mM Tris-HCL pH 7.5, 150mM NaCl, 2mM DTT
Prescission Protease Buffer	50 mM Tris-HCL pH 7.0, 150 mM NaCl, 1 mM EDTA, 1 mM DTT
Bacterial Lysis Buffer	50 mM Tris-HCl, pH 7.5, 150 mM NaCl, 5 mM MgCl2, 1% Triton X‐100, 1 mM DTT, cOmplete EDTA-free protease inhibitor tablet (Roche)
Wash Buffer	50 mM Tris-HCl, pH 7.5, 150 mM NaCl, 5 mM MgCl2, 1% Triton X‐100, 1 mM DTT
Generic Mammalian Lysis Buffer	TBS pH 7.6, 1% Triton X-100 (v/v), 10 mM EDTA, and cOmplete EDTA-free protease inhibitors
Generic Mammalian Lysis Buffer + Phosphatase Inhibitors	TBS pH 7.6, 1% Triton X-100 (v/v), 10 mM EDTA, and cOmplete EDTA-free protease inhibitors + 20 mM NaF, 20 mM β-glycophosphate, and 0.2 μM Na3VO4
Alternative Mammalian Lysis Buffer	1% Sodium lauryl sulfate (SDS), 20 mM Tris-HCl pH 7.5, cOmplete EDTA-free protease inhibitors
GTPase Stable Lysis Buffer	TBS pH 7.6, 1% Triton X-100 (v/v), 10 mM EGTA (BioShop), 10 mM MgCl2, and protease inhibitors
IP Lysis Buffer	100 mM PIPES pH 6.9, 0.1% Triton-X100, 0.1% IGEPAL-CA630 NP40 alternative (Sigma Aldrich), 0.1% TWEEN-20, 30% Glycerol, 1mM EGTA, 5 mM MgCl2, 0.1% BME, protease inhibitors
IP Kinase Assay Buffer	20 mM Tris-HCl pH 7.5, 0.01% Tween20, 1 mM MgCl2, and 0.5 mM ATP
Complete NETN Buffer	20 mM 1M Tris pH 8.0, 100 mM NaCl, 1 mM EDTA, 0.5% NP-40, 500 µM PMSF, 1 µg/mL Leupeptin
TEV Cleavage Buffer	50 mM Tris-HCl (pH 7.5), 0.5 mM EDTA, and 1 mM DTT
FLAG IP Lysis Buffer	25 mM TrisCl (pH 7.5), 1% NP-40, 150 mM NaCl, 1 mM EDTA, 5% glycerol, 1X protease inhibitor cocktail (Roche), and 1x each of phosphatase inhibitor cocktails 2 and 3 (Sigma)
FLAG IP Elution Buffer	0.5% SDS, 1% BME, 0.1 M Tris-HCl pH 6.8

### Sheet: Purification_Materials
Beads	Manufacturer	Catalogue Number
Glutathione MagBeads	GenScript	L00895-2
Ni-Charged MagBeads	GenScript	L00295
Pierce Anti-DYKDDDDK Magnetic Agarose	TheroScientific	A36798
Purified Protein	Manufacturer	Catalogue Number
Recombinant MRCKa / CDC42BPA (1-473) protein	Active Motif	81396
